# The DNA damaging properties of the experimental G-quadruplex (G4) drug QN-302 are potentiated by the DNA repair inhibitor Olaparib and mitigated by the molecular helicase PhpC

**DOI:** 10.64898/2026.02.06.704351

**Authors:** Garance Psalmon, Angélique Pipier, Manon Barbotte, Robert H. E. Hudson, Stephen Neidle, David Monchaud

## Abstract

**Background:** QN-302 is a tetra-substituted naphthalene diimide (NDI) compound designed to interact with G-quadruplex (G4) DNA. QN-302 is currently being evaluated in a phase 1 clinical trial on patients with advanced pancreatic ductal adenocarcinoma (PDAC) and other solid tumors. However, the mechanistic origin(s) of its anticancer activity remains to be fully understood.

**Results:** We report herein the ability of QN-302 to damage DNA at G4 sites in cancer cells. To this end, we implemented a series of *in vitro* assays (FQA and FRET-melting) and cell-based techniques (*in situ* click imaging and immunodetection) that concurred in demonstrating both the DNA damaging properties of QN-302 and its ability to engage G4s in human cancer cells. Then, we investigate its anticancer effects in PDAC (MIA PaCa-2 cells) and show that it can be efficiently potentiated upon combination with Olaparib, an inhibitor of DNA repair, in an approach referred to as chemically induced synthetic lethality.

**Conclusion:** This study not only confirms the excellent anticancer properties of QN-302 in human cancer cells but also provides insights into its mechanism of action. The optimization of this therapeutic activity by combination with Olaparib opens a promising new avenue for improving its clinical efficacy.
