## Additional file 2 for "The DNA damaging properties of the experimental G-quadruplex (G4) drug QN-302 are potentiated by the DNA repair inhibitor Olaparib and mitigated by the molecular helicase PhpC"

### Sheet: IC50
IC50 Cytotoxicity 72h
	IC50	HeLa			MIA PaCa-2			MCF-7			HEK-293-T
		Mean	SD	N	Mean	SD	N	Mean	SD	N	Mean	SD	N
	QN-302 (nM)	4.247	1.296	7	3.316	0.7019	5	4.639	1.155	6	12.32	5.037	4
	PDS (µM)	0.606	0.552	4	-	-	-	-	-	-	4.24	1.65	3
	Olaparib (µM)	34.85	14.81	2	51.95	10.4	3	-	-	-	-	-	-
