## Additional file 3 for "The DNA damaging properties of the experimental G-quadruplex (G4) drug QN-302 are potentiated by the DNA repair inhibitor Olaparib and mitigated by the molecular helicase PhpC"

### Sheet: AzMultiTASQ foci mean n≥3
raw data across 4 independent experiments (results in the 'detailed AzMT quantif and stat' sheet)
	nuclear NT				nuclear PDS				nuclear QN-302				cytoplasmic NT				cytoplasmic PDS				cytoplasmic QN-302				cellular NT			cellular PDS	cellular PDS		cellular QN-302		cellular QN-302
-PhpC	6.067	5.095	5.522	7.345	10.19	9.521	8.054	12.62	18.91	32.71	2.533*	22.67	0.3333	3.167	1.174	1.519	21.21	19.6	17.03	6.74*	3	15.79	5.178	8.692	6.4003	8.262	6.696	8.864	31.4	29.121	25.084	19.36*	21.91	48.5	7.711*	31.362
+PhpC	11.24	6.085	5.2	14.53	15.45	2.227	0.8824	23.48	12.96	15.88	1.321*	32.18	6.551	10.7	5.02	5.612	8.227	1.795	10.12	10.26*	3.178	11.12	4.357	2.18	17.791	16.785	10.22	20.142	23.677	4.022	11.0024	33.74*	16.138	27	5.678*	34.36
cellular
	NT			PDS			QN-302				ratio mean foci nb PDS	ratio mean foci nb QN
	mean	sd	n	mean	sd	n	mean	sd	n
-PhpC	7.55558	1.19507	4	28.535	3.19852	3	33.924	13.4789	3	-PhpC	3.77668	4.48993
+PhpC	16.2345	4.24926	4	12.9005	9.96402	3	25.8327	9.16691	3	+PhpC	0.794633	1.59122
nuclear
	NT			PDS			QN-302				ratio mean foci nb PDS	ratio mean foci nb QN
	mean	sd	n	mean	sd	n	mean	sd	n
-PhpC	6.00725	0.976527	4	10.0962	1.90436	4	24.7633	7.13418	3	-PhpC	1.68068	4.12224
+PhpC	9.26375	4.40672	4	10.5099	10.8616	4	20.34	10.3572	3	+PhpC	1.13451	2.19566
cytoplasmic
	NT			PDS			QN-302				ratio mean foci nb PDS	ratio mean foci nb QN
	mean	sd	n	mean	sd	n	mean	sd	n
-PhpC	1.54832	1.18847	4	19.28	2.10829	3	8.165	5.59815	4	-PhpC	12.4522	5.27344
+PhpC	6.97075	2.56483	4	6.714	4.36386	3	5.20875	4.04003	4	+PhpC	0.963168	0.747229

### Sheet: detailed AzMT quantif and stat
	azMT foci quantification	20250210 exp1							20250213 exp2							20250217 exp3							20250224 exp4
		NT	PDS	QN302	PhpC	PhpC+PDS	PhpC+QN302		NT	PDS	QN302	PhpC	PhpC+PDS	PhpC+QN302		NT	PDS	QN302	PhpC	PhpC+PDS	PhpC+QN302		NT	PDS	QN302	PhpC	PhpC+PDS	PhpC+QN302
nuclear		plotted quantified values							plotted quantified values							plotted quantified values							plotted quantified values
	n selected cells	45	42	47	49	44	45		42	48	42	47	44	43		23	37	45	50	34	28		27	50	39	49	42	50
	small nuclear foci mean value per cell	6.067	10.19	18.91	11.24	15.45	12.96		5.095	9.521	32.71	6.085	2.227	15.88		5.522	8.054	2.533*	5.2	0.8824	1.321*		7.481	12.62	22.67	14.53	23.48	32.18
	sem (small nuclear foci)	0.5838	0.955	1.551	1.089	1.3	1.318		0.5267	1.022	1.941	0.6262	0.2578	1.363		0.5723	0.5747	0.3687	0.4399	0.1924	0.1928		0.7869	0.9557	1.89	1.275	1.443	1.441
	p-value (krustal-wallis) G4 ligand vs corresponding NT		0.004314	<0.000001		0.028634	0.388425			0.008519	<0.000001		<0.000001	6e-06			0.140629			<0.000001				0.034471	9.4e-05		0.022189	0.000104
	p-value (krustal-wallis) -phpC vs corresponding +phpC				0.013002	0.099873	0.099543					0.544701	<0.000001	0.027486					0.621346	<0.000001						0.009621	0.004374	0.047668
		others quantified values							others quantified values							others quantified values							others quantified values
	large nuclear foci mean value per cell	0.7333	3.262	4.043	3.673	3.432	3.733		3.214	3.479	3.238	3.255	3.545	4.209		1.652	2.27	1.022*	2.64	3.647	1.679*		2.296	3.08	3.359	4.367	3.476	2.02
	sem (large nuclear foci)	0.202	0.1868	0.2234	0.2111	0.1733	0.2165		0.206	0.1603	0.1922	0.2005	0.2507	0.2735		0.2048	0.2501	0.1507	0.2075	0.2269	0.1928		0.2493	0.1365	0.2761	0.2076	0.1935	0.1324
	mean nuclear foci (sum small and large foci) value per cell	6.8003	13.452	22.953	14.913	18.882	16.693		8.309	13	35.948	9.34	5.772	20.089		7.174	10.324	3.555*	7.84	4.5294	3*		9.777	15.7	26.029	18.897	26.956	34.2
cytoplasmic foci		plotted quantified values							plotted quantified values							plotted quantified values							plotted quantified values
	n selected cells	45	42	47	49	44	45		42	48	42	47	44	43		23	37	45	50	34	28		27	50	39	49	42	50
	medium cytoplasmic foci mean value per cell	0.3333	21.21	3	6.551	8.227	3.178		3.167	19.6	15.79	10.7	1.795	11.12		1.174	17.03	5.178	5.02	10.12	4.357		1.519	6.74*	8.692	5.612	10.26*	2.18
	sem (medium cytoplasmic foci)	0.09535	1.432	0.4103	0.9045	0.8675	0.4947		0.5031	1.389	1.356	0.923	0.2808	0.8955		0.2052	1.337	0.7073	0.6131	1.307	0.7955		0.3174	0.6956	0.7181	0.5288	0.9189	0.2453
	p-value (krustal-wallis) G4 ligand vs corresponding NT		<0.000001	0.000201		0.195927	0.01396			<0.000001	<0.000001		<0.000001	0.734802			<0.000001	0.000329		0.003401	0.403966				<0.000001			1.3e-05
	p-value (krustal-wallis) -phpC vs corresponding +phpC				<0.000001	1.3e-05	0.987419					<0.000001	<0.000001	0.067794					0.000166	0.004118	0.483917					4e-06		<0.000001
		others quantified values							others quantified values							others quantified values							others quantified values
	small cytoplasmic foci mean value per cell	0.6	46.79	10.38	27.51	31.8	11.33		12.52	51.9	63.29	23.94	7.955	28.77		3.826	15.86	11.22	14.04	6.853	5.643		6.333	33.46*	28.62	17.29	36.86*	26.9
	sem (small cytoplasmic foci)	0.1837	2.799	0.8399	2.152	2.434	1.317		1.242	3.404	6.048	1.16	0.8933	1.84		0.6401	1.243	1.048	1.197	0.766	0.777		0.9042	2.159	1.155	1.085	2.7	1.33
	large cytoplasmic foci mean value per cell	0.06667	5.429	0.8511	1.286	0.7955	0.5778		0.2143	3	4.19	2.872	0.2273	4.163		0.4783	1.405	0.4222	0.72	4.088	0.75		0.2222	1.14*	1.974	1.898	1.857*	0.06
	sem (large cytoplasmic foci)	0.04924	0.7326	0.1773	0.2988	0.1768	0.1605		0.09355	0.4446	0.5508	0.4796	0.0717	0.5754		0.1648	0.234	0.1367	0.1279	0.581	0.2703		0.1111	0.2304	0.2712	0.368	0.304	0.03393
	mean cytoplasmic foci (sum small. medium and large foci) value per cell	1	73.43	14.23	35.35	40.82	15.09		15.9	74.5	83.26	37.51	9.977	44.05		5.478	34.3	16.82	19.78	21.06	10.75		8.074	41.34*	39.28	24.8	48.98*	29.14
	sem (all cytoplasmic foci)	0.2807	3.75	1.221	3.062	3.003	1.725		1.577	4.838	6.815	1.423	1.125	2.79		0.8048	2.1	1.586	1.727	1.98	1.371		1.114	2.752	1.737	1.595	3.413	1.42
