## Additional file 4 for "The DNA damaging properties of the experimental G-quadruplex (G4) drug QN-302 are potentiated by the DNA repair inhibitor Olaparib and mitigated by the molecular helicase PhpC"

### Sheet: immunodetection of DSBs
Ligand-induced double strand breaks
	4-hour treatment with PDS (µM)														4-hour treatment with QN-302 (nM)
	γH2AX/cell	NT			2 µM			4 µM			10 µM				γH2AX/cell	NT			10 nM			20 nM			50 nM
		Mean	SD	N	Mean	SD	N	Mean	SD	N	Mean	SD	N			Mean	SD	N	Mean	SD	N	Mean	SD	N	Mean	SD	N
	-PhpC	6.46847	2.81583	6	4.147	3.50038	3	11.0567	3.51136	3	46.3333	10.5987	3		-PhpC	6.46847	2.81583	6	30.31	12.2584	3	34.601	15.6609	4	12.02	8.73002	3
	+PhpC	6.8599	4.82539	6	2.153	2.61205	2	6.15	6.13779	3	25.3333	8.02081	3		+PhpC	6.8599	4.82539	6	13.3313	0.57909	3	15.9175	4.19212	4	11.75	8.83883	2
	γH2AX/cell normalized to NT	NT			2 µM			4 µM			10 µM				γH2AX/cell normalized to NT	NT			10 nM			20 nM			50 nM
		Mean	SD	N	Mean	SD	N	Mean	SD	N	Mean	SD	N			Mean	SD	N	Mean	SD	N	Mean	SD	N	Mean	SD	N
	-PhpC	0	0	6	-0.08	1.44541	3	6.83	1.44212	3	37.6667	9.68108	3		-PhpC	0	0	6	23.8997	8.12877	3	30.2483	16.8935	4	7.79333	8.94652	3
	+PhpC	0	0	6	-2.53	0.325269	2	1.36	4.66463	3	16.3	13.309	3		+PhpC	0	0	6	8.07487	1.76331	3	11.1577	4.98968	4	6.1	9.75807	2
	n=1														n=1
	γH2AX/cell	NT			2 µM			4 µM			10 µM				γH2AX/cell	NT			10 nM			20 nM			50 nM
		Mean	SEM	n	Mean	SEM	n	Mean	SEM	n	Mean	SEM	n			Mean	SEM	n	Mean	SEM	n	Mean	SEM	n	Mean	SEM	n
	-PhpC	8.488	1.205	84							48.41	2.288	251		-PhpC	8.488	1.205	84				23.64	1.652	259
	+PhpC	15.78	1.353	282							16.59	1.158	260		+PhpC	15.78	1.353	282				12.85	1.44	175
	n=2														n=2
	γH2AX/cell	NT			2 µM			4 µM			10 µM				γH2AX/cell	NT			10 nM			20 nM			50 nM
		Mean	SEM	n	Mean	SEM	n	Mean	SEM	n	Mean	SEM	n			Mean	SEM	n	Mean	SEM	n	Mean	SEM	n	Mean	SEM	n
	-PhpC	9.737	1.452	76							55.8	2.837	166		-PhpC	9.737	1.452	76	40.9	3.027	173	48.96	2.802	252
	+PhpC	7.768	0.792	785							33.14	1.632	396		+PhpC	7.768	0.792	785	14.17	1.49	154	18.86	1.631	220
	n=3														n=3
	γH2AX/cell	NT			2 µM			4 µM			10 µM				γH2AX/cell	NT			10 nM			20 nM			50 nM
		Mean	SEM	n	Mean	SEM	n	Mean	SEM	n	Mean	SEM	n			Mean	SEM	n	Mean	SEM	n	Mean	SEM	n	Mean	SEM	n
	-PhpC	7.79	0.6277	262							35.44	1.771	241		-PhpC	7.79	0.6277	262	33.46	1.9	478	46.9	2.674	292
	+PhpC	3.343	0.2411	487							25.64	1.113	494		+PhpC	3.343	0.2411	487	12.73	0.9739	420	20.04	0.9983	781
	n=4														n=4
	γH2AX/cell	NT			2 µM			4 µM			10 µM				γH2AX/cell	NT			10 nM			20 nM			50 nM
		Mean	SEM	n	Mean	SEM	n	Mean	SEM	n	Mean	SEM	n			Mean	SEM	n	Mean	SEM	n	Mean	SEM	n	Mean	SEM	n
	-PhpC	4.8368	0.51119	380	5.1698	0.88266	212	12.361	1.7987	155	2.8576*	0.35865	302		-PhpC	4.7308	0.53054	208	16.93	2.1681	86	18.404	1.9938	151	22.4256	1.7593	195
	+PhpC	5.0044	0.64109	227			0	4.254	0.6168	126	2.1523*	0.33721	256		+PhpC	4.6694	0.86047	121	12.994	1.5144	171	11.67	1.2654	179	17.5705	1.90235	149
	n=5														n=5
	γH2AX/cell	NT			2 µM			4 µM			10 µM				γH2AX/cell	NT			10 nM			20 nM			50 nM
		Mean	SEM	n	Mean	SEM	n	Mean	SEM	n	Mean	SEM	n			Mean	SEM	n	Mean	SEM	n	Mean	SEM	n	Mean	SEM	n
	-PhpC	6.275	0.396	848	6.99	0.655	299	14.394	0.99	383	10.768	0.933	302		-PhpC	6.275	0.396	848	13.31*	1.152	294	7.939*	0.574	439	5.866	0.452	382
	+PhpC	6.583	0.458	659	4.378	0.546	233	12.529	1.045	242	12.068	0.868	412		+PhpC	6.583	0.458	659	6.726*	0.513	390	8.411*	1.001	215	5.523	0.533	344
	n=6														n=6
	γH2AX/cell	NT			2 µM			4 µM			10 µM				γH2AX/cell	NT			10 nM			20 nM			50 nM
		Mean	SEM	n	Mean	SEM	n	Mean	SEM	n	Mean	SEM	n			Mean	SEM	n	Mean	SEM	n	Mean	SEM	n	Mean	SEM	n
	-PhpC	1.986	0.2271	710	0.241	0.06738	361	7.166	0.7161	338	3.989*	0.474	375		-PhpC	1.98592	0.227099	710	1.884*	0.252485	474	2.230*	0.382094	357	8.26045	0.855751	311
	+PhpC	3.094	0.3102	620	0.3056	0.06449	373	1.147	0.1661	496	2.548*	0.3346	414		+PhpC	3.09355	0.310174	620	2.060*	0.276279	350	2.348*	0.466854	376			0
	outliers are marked with *														outliers are marked with *

### Sheet: Kruskal-Wallis test n=2
	Representative statistical analysis for γH2AX quantification	n=2
		NT	PDS (10 µM)	QN-302 (10 nM)	QN-302 (20 nM)	PhpC (20 µM)	PhpC + PDS (10 µM)	PhpC + QN-302 (10 nM)	PhpC + QN-302 (20 nM)
		plotted quantified values
	n cells	76	166	173	252	785	396	154	220
	γH2AX mean value per cell	9.737	55.8	40.9	46.9	7.768	33.14	14.17	20.04
	Standard error of the mean	1.452	2.837	3.027	2.674	0.792	1.632	1.49	0.9983
	p-value (krustal-wallis) G4 ligand vs corresponding NT		<0.0001	<0.0001	<0.0001		<0.0001	0.1142	0.0001
	p-value (krustal-wallis) -phpC vs corresponding +phpC					>0.9999	<0.0001	<0.0001	<0.0001
