## Additional file 5 for "The DNA damaging properties of the experimental G-quadruplex (G4) drug QN-302 are potentiated by the DNA repair inhibitor Olaparib and mitigated by the molecular helicase PhpC"

### Sheet: in vitro study
FQA
	Normalized Cy5 fluorescence (%)	Cy5-Myc			Cy5-NRAS				Normalized Cy5 fluorescence (%)	Cy5-Myc			Cy5-NRAS				appKD	Cy5-Myc			Cy5-NRAS
	PDS (µM)	Mean	SD	N	Mean	SD	N		QN-302 (µM)	Mean	SD	N	Mean	SD	N			Mean	SD	N	Mean	SD	N
	100	4.16333	1.35765	2	3.75	0.306413	2		100	11.6856	0.909878	4	8.51593	0.697402	3		PDS (µM)	0.41	0.083	2	0.22	0.1	2
	50	5.22167	0.247487	2	3.84	0.179134	2		30	15.9081	0.533976	4	19.2574	0.445714	3		QN-302 (µM)	0.21	0.0247	4	1.65	0.151	3
	25	5.12833	0.209775	2	3.955	0.407765	2		10	18.4883	0.981958	4	26.4813	0.478944	3
	12.5	4.97333	0.0188562	2	4.01	0.193276	2		3	25.7011	1.0425	4	47.3245	0.851517	3
	6.25	5.045	0.176777	2	4.09167	0.0306413	2		1	30.0732	1.44004	4	55.1362	3.11969	3
	3.125	5.60667	0.499689	2	4.63667	0.141421	2		0.3	43.8457	1.01091	4	73.775	1.02916	3
	1.563	5.85667	0	2	5.5	0.622254	2		0.1	51.4664	2.92418	4	78.2795	1.85621	3
	0.781	20.555	3.42004	2	11.26	7.21249	2		0.03	73.7133	0.515913	4	86.8699	0.705031	3
	0.391	49.07	14.1068	2	30.63	18.8892	2		0.01	80.5909	2.56077	4	88.6112	1.57034	3
	0.195	87.2917	6.13533	2	62.25	11.9925	2		0.003	88.4243	3.12631	4	92.217	0.80944	3
	0.098	91.7483	6.22961	2	72.955	5.80535	2		0.001	91.4366	2.63216	4	93.6041	0.507207	3
	0.048	95.825	3.75945	2	78.3217	7.19599	2		0	94.815	3.82523	4	96.3445	1.05507	3
	0.024	100.305	3.01463	2	86.8175	9.6909	2
	0.012	100.382	2.0294	2	97.3492	1.47667	2
	0.006	104.562	6.80944	2	100.993	1.53206	2
	0	99.9983	0.00235702	2	100	0	2
Competitive FRET-melting								PhpC pre-folded FRET-melting
	T1/2 (°C)	F-myc-T							T1/2 (°C)	F-myc-T			F-myc-T + PhpC				T1/2 (°C)	F-myc-T			F-myc-T + PhpC
		Mean	SD	N					QN-302 (eq)	Mean	SD	N	Mean	SD	N		PDS (eq)	Mean	SD	N	Mean	SD	N
	Ctrl	51.7167	0.0929157	3					0	60.7391	1.31715	3	57.2172	0.543175	3		0	60.7391	1.31715	3	57.2172	0.543175	3
	+ PhpC	51.8833	0.20502	3					0.5	61.8301	1.44052	3	57.9082	1.75398	3		0.5	65.89	1.80325	3	60.95	4.00823	3
	+ QN-302	66.0767	0.0602771	3					1	63.069	0.872072	3	60.2245	1.06092	3		1	69.81	3.23894	3	64.91	3.86714	3
	+ PhpC + QN-302	65.1333	0.909634	3					2	64.384	0.835273	3	62.8351	0.622697	3		2	74.3567	3.56632	3	74.28	3.66332	3
	+ PDS	80.4667	0.909194	3					5	67.8824	0.374938	3	66.8455	0.27321	3		5	81.8533	2.31742	3	81.6133	0.93179	3
	+ PhpC + PDS	83.6033	2.49488	3
									ΔT1/2 (°C)	F-myc-T			F-myc-T + PhpC				ΔT1/2 (°C)	F-myc-T			F-myc-T + PhpC
	ΔT1/2 (°C)	F-myc-T							QN-302 (eq)	Mean	SD	N	Mean	SD	N		PDS (eq)	Mean	SD	N	Mean	SD	N
		Mean	SD	N					0	0	0	3	-3.5219	2.05962	3		0	0	0	3	-3.5219	2.05962	3
	Ctrl	0	0	3					0.5	0.926667	0.59911	3	-3.92195	3.01666	3		0.5	4.73667	3.37262	3	-4.94	5.59202	3
	+ PhpC	0.162411	0.120562	3					1	2.10333	0.635164	3	-2.84445	2.73671	3		1	8.63	4.82513	3	-4.9	5.37798	3
	+ QN-302	14.3597	0.0594628	3					2	3.34333	0.651562	3	-1.5489	2.3425	3		2	13.2333	5.24405	3	-0.0766667	5.16663	3
	+ PhpC + QN-302	13.4131	0.855747	3					5	6.69	1.40211	3	-1.03685	1.51562	3		5	20.68	3.68919	3	-0.24	2.47586	3
	+ PDS	28.7476	0.834769	3
	+ PhpC + PDS	31.8872	2.43513	3
