## Additional file 6 for "The DNA damaging properties of the experimental G-quadruplex (G4) drug QN-302 are potentiated by the DNA repair inhibitor Olaparib and mitigated by the molecular helicase PhpC"

### Sheet: Synergy QN-302+Olaparib
MIA PaCa-2													HeLa
	synthetic lethality 72h (%) ; n=3													synthetic lethality 72h (%) ; n=4
	QN-302 (nM)	40	-0.5	0.82	3.24	2.22	4.2	4.84	10.28					QN-302 (nM)	40	-2.48	-0.83	-3.56	-6.32	-8.96	-18.6	-15.85
		20	-0.69	-1.53	8.58	11.8	15.46	18.47	23.28						20	1.88	2.75	-1.12	-5.2	-9.33	-23.6	-21.45
		10	-0.51	5.24	14.72	12.89	19.35	28.2	40.77						10	1.68	4.29	2.29	1.58	2.01	-6.96	-4.29
		5	-2.21	9.53	21.79	13.42	23.63	31.5	51.9						5	-0.21	5.79	1.58	-6.53	7.22	4.64	-0.16
		2.5	-0.57	-0.43	16.57	6.92	13.01	25.62	39.57						2.5	-3.17	-1.03	4.74	-12.99	2.32	-1.59	4.36
		1.25	1.74	4.7	8.77	3.19	-1.99	2.59	31.94						1.25	-1.87	1.99	-3.94	-11.4	1.26	-8.35	17.41
		0.63	3.04	7.98	9.63	2.22	-4.52	-10.53	22.79						0.63	-7.94	-1.11	-6.73	-7.01	-8.32	-14.45	4.66
		0.31	3.42	5.97	-0.06	-1.53	-8.57	-9.9	17.4						0.31	6.87	12.49	8.78	2.16	8.64	-2.6	14.78
		0.16	0.15	2.59	10.35	6.02	0.52	-5.18	21.54						0.16	3.68	7.84	7.1	-6.43	6.1	6.15	17.91
		0.08	-2.08	0.95	11.03	-0.84	-1.9	-7.73	17.41						0.08	4.38	-7.53	2.04	-6.88	4.17	1.43	17.65
		0.04	-3.64	-0.18	9.15	-2.06	1.12	-2.05	8.2						0.04	-3.95	-6.83	6.15	1.52	5.02	2.43	12.44
			0.78	1.56	3.13	6.25	12.5	25	50							0.78	1.56	3.13	6.25	12.5	25	50
			Olaparib (µM)													Olaparib (µM)
	24-hour treatment with QN-302 and/or Olaparib													24-hour treatment with QN-302 and/or Olaparib
γH2AX/cell	QN-302 (nM)	-	-	-	5	0.04	50	50	0.78	0.78			γH2AX/cell	QN-302 (nM)	-	-	-	5	0.04	50	50	0.78	0.78
	Olaparib (µM)	-	50	0.78	-	-	5	0.04	5	0.04				Olaparib (µM)	-	50	0.78	-	-	5	0.04	5	0.04
Mean		2.7	24.75	4.94	3.95	2.175	55	36.75	5.033	7			Mean		1.705	14.33	8.275	4.04	3.873	51.5	23.23	8.375	7.375
SD		2.763	10.9	3.459	3.656	2.686	23.64	15.88	1.222	2.823			SD		1.087	3.512	7.329	4.682	3.833	35.49	16.73	10.49	6.63
N		4	4	4	4	4	3	4	3	4			N		4	3	4	4	4	4	4	4	4
γH2AX/cell normalized to NT	QN-302 (nM)	-	-	-	5	0.04	50	50	0.78	0.78			γH2AX/cell normalized to NT	QN-302 (nM)	-	-	-	5	0.04	50	50	0.78	0.78
	Olaparib (µM)	-	50	0.78	-	-	5	0.04	5	0.04				Olaparib (µM)	-	50	0.78	-	-	5	0.04	5	0.04
Mean		0	22.05	2.7	2.5	0	52.03	33.8	3.7	4.3			Mean		0	13.03	6.525	2.35	2.3	49.8	21.55	6.675	5.6
SD		0	8.211	3.413	4.005	0	25.09	15.31	1.277	2.897			SD		0	3.062	6.519	3.839	2.96	34.73	15.97	9.628	5.815
N		4	4	4	4	4	3	4	3	4			N		4	3	4	4	4	4	4	4	4
